# Live tracking of a plant pathogen outbreak reveals rapid and successive, multidecade episome reduction

**DOI:** 10.1101/2023.05.23.541994

**Authors:** Veronica Roman-Reyna, Anuj Sharma, Hannah Toth, Zachary Konkel, Nicolle Omiotek, Shashanka Murthy, Seth Faith, Jason Slot, Francesca Peduto Hand, Erica Goss, Jonathan M. Jacobs

## Abstract

Quickly understanding the genomic changes that lead to pathogen emergence is necessary to launch mitigation efforts and reduce harm. Often the evolutionary events that result in an epidemic typically remain elusive long after an outbreak, which is particularly true for plant pathogens. To rapidly define the consequential evolutionary events result in pathogen emergence, we tracked in real-time a 2022 bacterial plant disease outbreak in US geranium (*Pelargonium* x *hortorum*) caused by Xhp2022, a novel lineage of *Xanthomonas hortorum*. Genomes from 31 Xhp2022 isolates from seven states showed limited chromosomal variation, and all contained a single plasmid (p93). Time tree and SNP whole genome analysis estimated that Xhp2022 emerged in the early 2020s. Phylogenomic analysis determined that p93 resulted from cointegration of three plasmids (p31, p45, and p66) present in a 2012 outbreak. p31, p45 and p66 were individually found in varying abundance across *X. hortorum* isolates from historical outbreaks dating to 1974 suggesting these plasmids were maintained in the broader metapopulation. p93 specifically arose from two co-integration events from homologous and Tn*3* and XerC-mediated site-specific recombination. Although p93 suffered a 49kb nucleotide reduction, it maintained critical fitness gene functions encoding, for example, metal resistance and virulence factors, which were likely selected by the ornamental production system. Overall we demonstrate how rapid sequencing of current and historical isolates track the evolutionary history of an emerging, ongoing threat. We show a recent, tractable event of genome reduction for niche adaptation typically observed over millenia in obligate and fastidious pathogens.

**Significance:** Genome-resolved epidemiology is rapidly changing how we track pathogens in real-time to support stakeholders and health. This research highlights how we responded to a current disease outbreak of geranium. Our work revealed that a new group of the bacterial plant pathogen *Xanthomonas horotrum* emerged in 2022 as a result of a recent genome reduction. We determined that three distinct plasmids were present in the broader *X. hortorum* metapopulation since 1974. In 2012, the three plasmids were altogether present in individual isolates; then in 2022, all three plasmids co-integrated while maintaining critical fitness genes but losing extraneous genomic material. This parallels genome efficiency and reduction that we see across millenia or even millions of years with obligate parasites with increased niche-specificity.
