## Supplementary tables for "Live tracking of a plant pathogen outbreak reveals rapid and successive, multidecade episome reduction"

### Sheet: table S1
Table S1. Metadata
strain	Year of isolation	US State		Assembly	Host	coverage	contigs	N50
OSU770	2022	New York	Illumina	GCA_023721615.1	Pelargonium zonale	41	287	37016
OSU771	2022	Colorado	Illumina	GCA_023721575.1	Pelargonium zonale	55	260	38161
OSU772	2022	Colorado	Illumina	GCA_023721545.1	Pelargonium zonale	53	289	35401
OSU773	2022	Colorado	Illumina	GCA_023721585.1	Pelargonium zonale	44	274	37817
OSU774	2022	Colorado	Illumina	GCA_023721855.1	Pelargonium zonale	43	277	35694
OSU775	2022	Montana	Illumina	GCA_023721515.1	Pelargonium zonale	62	260	38624
OSU491	2022	Pennsylvania	Illumina	GCA_023721535.1	Pelargonium zonale	32	399	22709
OSU493	2022	Pennsylvania	Nanopore/Illumina	CP098604.1/GCA_024498995.1	Pelargonium zonale	33	340	41120
OSU494	2022	Illinois	Illumina	GCA_023721155.1	Pelargonium zonale	52	273	25414
OSU495	2022	Illinois	Illumina	GCA_023721255.1	Pelargonium zonale	78	287	33994
OSU496	2022	Illinois	Illumina	GCA_023721655.1	Pelargonium zonale	33	328	28185
OSU497	2022	Wisconsin	Illumina	GCA_023721355.1	Pelargonium zonale	78	243	39995
OSU498	2022	Wisconsin	Nanopore/Illumina	CP098602.1/GCA_024499015.1	Pelargonium zonale	33	308	38624
OSU499	2022	Wisconsin	Illumina	GCA_023721495.1	Pelargonium zonale	63	276	37016
OSU501	2022	Michigan	Illumina	GCA_023721475.1	Pelargonium zonale	43	281	38231
OSU502	2022	Michigan	Illumina	GCA_023721445.1	Pelargonium zonale	46	269	25472
OSU503	2022	Michigan	Illumina	GCA_023721435.1	Pelargonium zonale	54	266	37016
OSU504	2022	Michigan	Illumina	GCA_023721395.1	Pelargonium zonale	43	268	38811
OSU505	2022	Michigan	Illumina	GCA_023721375.1	Pelargonium zonale	35	328	28134
OSU507	2022	Michigan	Illumina	GCA_023721775.1	Pelargonium zonale	63	260	38162
OSU508	2022	Michigan	Illumina	GCA_023721175.1	Pelargonium zonale	79	249	38790
OSU509	2022	Michigan	Illumina	GCA_023721275.1	Pelargonium zonale	44	285	34547
OSU511	2022	Michigan	Illumina	GCA_023721635.1	Pelargonium zonale	76	253	38843
OSU512	2022	Wisconsin	Illumina	GCA_023721675.1	Pelargonium zonale	55	339	27060
OSU516	2022	Wisconsin	Illumina	GCA_023721315.1	Pelargonium zonale	35	321	29876
OSU517	2022	Wisconsin	Illumina	GCA_023721285.1	Pelargonium zonale	59	362	26298
OSU518	2022	Wisconsin	Illumina	GCA_023721215.1	Pelargonium zonale	44	302	32482
OSU519	2022	Wisconsin	Illumina	GCA_023721235.1	Pelargonium zonale	55	260	38750
OSU520	2022	Wisconsin	Illumina	GCA_023721185.1	Pelargonium zonale	102	241	40969
OSU521	2022	Colorado	Illumina	GCA_023721095.1	Pelargonium zonale	72	239	40891
OSU523	2022	Colorado	Illumina	GCA_023721135.1	Pelargonium zonale	41	275	31701
Xhp_X-1	1989	Kansas	Illumina	GCA_025466235.1	Pelargonium zonale	70	107	98564
Xhp_X-5	1989	Michigan	Illumina	GCA_025466165.1	Pelargonium zonale	71	107	92104
Xhp_X-7	1989	New York	Illumina	GCA_025466195.1	Pelargonium zonale	70	109	99739
CFBP2533	1974	New Zealand	Already on NCBI	LR828261.1	Pelargonium peltatum
OSU778	2012	NA	Nanopore	CP104902.1	Pelargonium zonale
OSU776	2011	OH	Illumina and Nanopore		Pelargonium zonale
OSU777	2011	California	Illumina and Nanopore		Pelargonium zonale
OSU779	2017	Illinois	Illumina and Nanopore		Pelargonium zonale
Xhp305	1994	Israel	Already on NCBI

### Sheet: Table S2
Table S2. BlastKoala results
	CFBP2533	X-07	Xhp-305	OSU776	OSU778	OSU493	OSU498	OSU779
xenobiotics, terpenoids, secondary metabolites	45	47	44	53	52	45	44	42
glycan metabolism	56	60	56	53	52	56	55	52
Lipid metabolism	56	55	54	52	50	54	52	49
nucleotide metabolism	72	79	73	66	66	72	72	70
Cellular Processes	73	76	73	67	65	70	68	69
Energy metabolism	99	102	99	91	91	98	98	96
Metabolism of cofactors and vitamins	103	109	103	96	95	102	101	103
Amino acid metabolism	173	181	177	172	166	175	169	171
metabolism	199	212	199	186	180	199	193	201
Environmental Information	222	229	222	202	199	218	215	217
Carbohydrate metabolism	229	243	228	215	213	224	222	227
signaling and cellular processes	339	355	339	334	328	339	333	313
Genetic information processing	506	540	532	519	501	527	509	502
unclass	2074	2357	2093	2245	2359	2169	2283	2818
	4246	4645	4292	4351	4417	4348	4414	4930

### Sheet: Table S3
Table S3. MobileOG results
		CFBP2533	OSU498	OSU778	OSU776	OSU777	OSU779	X-07	Xhp305
IE	integration/excision	128	128	115	111	111	113	106	145
RRR	replication/recombination/repair	34	36	38	40	40	38	39	35
P	phage	20	21	22	22	22	23	22	20
STD	stability/transfer/defense	14	14	12	13	13	15	13	13
T	transfer	16	22	20	16	16	23	18	16
		212	221	207	202	202	212	198	229
		0.0330189
		0.966981

### Sheet: Table S4
Table S4. Effector content in Xhp chromosomes
	pident										diff
	CFBP2533	OSU776	OSU777	OSU778	OSU779	OSU498	OSU493	Xhp305	X-07		CFBP2533	OSU776	OSU777	OSU778	OSU779	OSU498	OSU493	Xhp305	X-07
AvrBs2	77.279			81.109	80.294	77.139	77.139	77.279	77		0.998599			0.808123	0.668067	0.998599	0.998599	0.998599	0.998
XopAA	92.658	92.511	92.511		92.478			92.658	92.6		0.989826	0.989826	0.989826		0.985465			0.989826	98.5
XopAH|2|frameshifted		79.798	79.798	79.798	77.551	77.551	77.551	50.862	79.78			0.575581	0.575581	0.575581	0.989899	0.989899	0.989899	0.674419	0.5755
XopAI	77.703	77.273	77.273			77.703	77.703	77.703	75		1	0.743243	0.743243			1	1	1	51.3
XopAL1	98.689	98.689	98.689	98.689	98.689	98.689	98.689	98.689	98.6		1	1	1	1	1	1	1	1	1
XopAM	97.217	97.168	97.168	97.266	97.266	97.168	97.168	97.217	97.22		0.999512	0.999512	0.999512	0.999512	0.999512	0.999512	0.999512	0.999512	1
XopAQ	100	100	100	100	100	98.947	98.947	100	100		1	1	1	1	1	1	1	1	1
XopAT	60.19			66.225	66.225	60.606	60.606	60.19	60.19		1			0.71564	0.71564	0.938389	0.938389	1	1
XopB	86.743					86.579	86.579	86.743	94.25		0.996737					0.996737	0.996737	0.996737	0.14
XopD	75.956	75.832	75.832	77.692	77.692			75.956	75.8		1.06711	1.06711	1.06711	0.684211	0.684211			1.06711	1
XopE2	76.454	76.454	76.454	76.454	76.454	76.454	76.454	76.454	76.54		1.00838	1.00838	1.00838	1.00838	1.00838	1.00838	1.00838	1.00838	1
XopF1	74.955	74.955	74.955	76.305	74.955	74.955	74.955	74.955	74.955		0.828358	0.828358	0.828358	0.743284	0.828358	0.828358	0.828358	0.828358	0.83
XopG3	96.018	78.632	78.632	78.632	78.632	96.018	96.018	96.018	78.63		1	1.0354	1.0354	1.0354	1.0354	1	1	1	1.04
XopJ3	75	75	75	75.627	75.627	75	75	75	75.6		0.80429	0.80429	0.80429	0.747989	0.747989	0.80429	0.80429	0.80429	0.75
XopK	95.449	96.689	96.689	95.449	95.449	95.449	95.449	95.449	95.44		1	0.704784	0.704784	1	1	1	1	1	1
XopM	68.105	68.105	68.105	68.105	68.105	68.105	68.105	68.105	68		1.02697	1.02697	1.02697	1.02697	1.02697	1.02697	1.02697	1.02697	1
XopN	62.334	62.038	62.038	62.334	62.334	63.318	63.318	62.334	62		0.923602	0.923602	0.923602	0.923602	0.923602	0.896317	0.896317	0.923602	0.92
XopP|2	54.118	54.118	54.118	54.118	54.118	53.922	53.922	54.118	45		0.9375	0.9375	0.9375	0.9375	0.9375	0.9375	0.9375	0.9375	0.84
XopQ	63.969	63.969	63.969	63.969	63.969	63.969	63.969	63.969	63.96		0.825431	0.825431	0.825431	0.825431	0.825431	0.825431	0.825431	0.825431	0.83
XopX	86.856	77.383	77.383	86.679	86.856	86.323	86.323	86.856	86.67		0.805436	1.00572	1.00572	0.805436	0.805436	0.805436	0.805436	0.805436	0.81
XopZ2	96.472	96.708	96.708	96.472	96.472	96.472	96.472	96.472	96.5		0.989378	0.737481	0.737481	0.989378	0.989378	0.989378	0.989378	0.989378	0.99
	20	18	18	18	19	19

### Sheet: table S5
Table S5. Blastn results
	Subject			Identity (%)	Gaps (nt)		OSU778 query	Subject						coverage	Identity
OSU498_p93	species	strain	plasmid					species	strain	plasmid	Year	country	host
first part 1-19,169bp	Xhp	OSU778	p66	99	13	first part	p66	Xhp	OSU498/OSU493	p93	2022	USA	geranium	60	99.7
	Xhp	OSU776						Stenotrophomonas maltophilia	PEG-390	ch	2018	Germany	missing	57	92.85
	Stenotrophomonas maltophilia	SCAID WND1-2022	chromosome	93	82			Xanthomonas euvesicatoria	LMG930	p.1	1969	USA	pepper	57	92.85
	Stenotrophomonas maltophilia	ISMMS3	chromosome	93	75			Stenotrophomonas maltophilia	ISMMS3	ch	2013	USA	blood	57	92.67
	Stenotrophomonas maltophilia	ICU331	chromosome	93	82			Xanthomonas citri pv. citri	03-1638-1-1	pCuR	2003	Argentina	grapefruit	52	91.62
	Xanthomonas euvesicatoria	LMG930	pLMG930.1	93	67			Xanthomonas citri pv. citri	LH276	p.1	2010	Reunion	citri	52	91.62
	Stenotrophomonas maltophilia	UHH_ICU331	chromosome	93	82			Xanthomonas hortorum pv. gardneri	JS749-3	p.1	1997	Reunion	Tomato	52	91.62
	Stenotrophomonas maltophilia	PEG-390	chromosome	93	67			Xanthomonas citri pv. citri	LJ207-7	plasmid 1	2012	Reunion	Citri	52	91.62
	Stenotrophomonas maltophilia	NCTC10257	chromosome	93	75			Xanthomonas hortorum pv. gardneri	CFBP8129	p211	1991	Costa Rica	Tomato	52	91.62
	Stenotrophomonas maltophilia	GYH	chromosome	92	115			Pseudoxanthomonas	X-1	ch	2019	?	?	57	91.5
Second part 19,170-52,744bp	Xhp	OSU778	p31	99	50	Second part	p31	Xhp	OSU498/OSU493	p93	2022	USA	geranium	95	99.7
	Xhp	OSU776						Xanthomonas hortorum	Oregano_108	plasmid2	2019	USA	Oregano	64	98.95
	Xhp	OSU779	p88					Xhp	OSU779	p88	2012	USA		60	99.25
	Xhp	CFBP2533	p47	99	55			Xhp	CFBP2533	p47	1974	NZ	pelargonii	83	98.79
	Xhp	X-07	p44	99	31			Xhp	X-07	p44	1989	USA	pelargonii	60	99.2
	Xhp	305	p55					Xhp	305	p55	1994			34	84
	Xanthomonas hortorum	Oregano_108	plasmid2	99	8			Xanthomonas hortorum pv. gardneri	ICMP7383	p.2	1980	NZ	tomato	76	97.39
	xanthomonas euroxanthea	CFBP367	plasmid 2	97	44			Xanthomonas hortorum	B07-007	pB07007	2007	Canada	lettuce	77	97.32
	Xanthomonas hortorum pv. gardneri	ICMP7383	pICMP7383.2	97	92			xanthomonas euroxanthea	CFBP367	plasmid 2	2020	Portugal	walnut	78	96.93
	Xanthomonas hortorum	B07-007	pB07007	97	94			Xanthomonas hortorum pv. vitians	CFBP498	p41	1949	USA	Lettuce	52	95.68
	Xanthomonas citri pv. fuscans	FH61	unnamedc	95	59			Xanthomonas hortorum pv. vitians	LM16734	pLM167634	2016	France	lettuce	60	95.21
	Xanthomonas citri pv. fuscans	PR8F	unnamedc	95	59			Xanthomonas citri pv. phaseoli	CFBP6167	pC	1954	USA	bean	67	94.39
	Xanthomonas phaseoli pv. phaseoli	BB013a	pC	95	19			Xanthomonas citri pv. fuscans	FH61	unnamedc	?	USA	bean	67	94.39
Third part 52,745-93,769bp	Xhp	OSU778	p45	99	32	Third part	p45	Xhp	OSU498/OSU493	p93	2022	USA	geranium	100	99.83
	Xanthomonas campestris pv. campestris	B-1459	I	98	33			Xanthomonas campestris pv. campestris	B-1459	I	2012	Germany	Brassica	79	97.6
	Xanthomonas hortorum pv. vitians	CFBP498	p47	97	21			Xanthomonas hortorum pv. vitians	CFBP498	p47	1949	USA	Lettuce	74	97.02
	Xanthomonas campestris pv. incanae	18048	chromosome	97	22			Xanthomonas campestris pv. incanae	18048	ch	2018	USA	Alliaria petiolata	72	96.83
	Xanthomonas campestris pv. campestris	XY1-1	unnamed1	97	32			Xanthomonas hortorum pv. gardneri	ICMP7383	p.3	1980	NZ	tomato	71	96.53
	Xanthomonas hortorum pv. gardneri	JS749-3	pJS749-3.2	96	21			Xanthomonas hortorum pv. gardneri	JS749-3	p.2	1997	Reunion	Tomato	71	96.31
	Xanthomonas hortorum	XY1-1	unnamed1	94	84			Xanthomonas perforans	LH3	p.3	2010	Mauritius	Tomato	71	96.3
	Xanthomonas hortorum pv. gardneri	ICMP7383	pICMP7383.3	94	91			Xanthomonas hortorum pv. gardneri	CFBP8129	p46	1991	Costa Rica	Tomato	69	96.29
	Xanthomonas hortorum pv. gardneri	CFBP8129	p46	94	121			Xhp	CFBP2533	p41	1974	NZ	pelargonii	70	92.38
	Xanthomonas perforans	LH3	p.3	94	121			Xanthomonas citri pv. phaseoli	CFBP6167	pA	1954	USA	bean	57	90
	Xhp	CFBP2533	p41	92	102			Xanthomonas euvesicatoria	LMG930	p.3	1969	USA	pepper	64	89.88

### Sheet: Table S6
Table S6. PLSDB results
			sample_id	gc	relaxase_type(s)	relaxase_type_accession(s)	mpf_type	mpf_type_accession(s)	predicted_mobility	mash_nearest_neighbor	mash_neighbor_distance	mash_neighbor_identification	strains	predicted_host_range_overall_rank
	2022	OSU493	NA138p	61.8249	MOBF,MOBP	NC_017556_00022,CP018466_00050,NC_022539_00043	MPF_T	NC_017556_00021,NC_022539_00042	conjugative	LN811400	0.0483865	Xanthomonas campestris pv. campestris	AC111	AL162
OSU498 p93	2022	OSU498	NA138p	61.8328	MOBF,MOBP	NC_017556_00022,CP012052_00018,NC_022539_00043	MPF_T	NC_022539_00042,NC_017556_00021	conjugative	LN811400	0.0480354	Xanthomonas campestris pv. campestris	AC111	AL162
1st	2012	OSU778	p66	61.418	MOBQ	NC_007505_00009	-	-	mobilizable	CP017193	0.11478	Xanthomonas campestris pv.vesicatoria strain 85-10	AA601	AI837
	2011	OSU776	p66	61.4	MOBQ	NC_007505_00009	-	-	mobilizable	CP017193	0.11478	Xanthomonas campestris pv. vesicatoria str. 85-10	AA601	AI837
	1989	X7	p189	58.84	MOBH	CP018468_00111	-	-	mobilizable	CP018855	0.0193079	Xanthomonas citri pv. citri	AE450	AO231
	1994	305	p188	58.8396	MOBH	CP018468_00111	-	-	mobilizable	CP018855	0.0186813	Xanthomonas citri pv. citri	AE450	AO231
	2017	OSU779	p189	58.8474	MOBH	CP018468_00111	-	-	mobilizable	CP018855	0.0186813	Xanthomonas citri pv. citri	AE450	AO231
2nd	2012	OSU778	p31	61.511	-	-	MPF_T	NC_017556_00021	non-mobilizable	CP018733	0.0498292	Xanthomonas gardneri	AA633	AI899
	2011	OSU776	p47	60.12	-	-	MPF_T	NC_017556_00033,NC_017556_00032,NC_017556_00027,NC_017556_00021	non-mobilizable	CP016879	0.0494626	Xanthomonas hortorum	AA633	AI899
	1989	X7	p44	60.13	-		MPF_T	NC_017556_00021,NC_017556_00033,NC_017556_00032,NC_017556_00027	non-mobilizable	CP016879	0.0364545	Xanthomonas hortorum	AA633	AI899
	1994	305	p55	62.1284	MOBF	NC_017556_00022	MPF_T	NC_017556_00033,NC_017556_00032,NC_017556_00028,NC_017556_00027,NC_017556_00021	conjugative	CP016879	0.154223	Xanthomonas hortorum	AA633	AI899
	2017	OSU779	p88	60.1452	MOBF	NC_017556_00022	MPF_T	NC_017556_00033,NC_017556_00021,NC_017556_00027,NC_017556_00032	conjugative	CP016879	0.0364545	Xanthomonas hortorum	AA633	AI899
	1974	CFBP2533	p47	60.1735	MOBF	NC_017556_00022	MPF_T	NC_017556_00021,NC_017556_00027,NC_017556_00032,NC_017556_00033	conjugative	CP016879	0.0368186	Xanthomonas hortorum	AA633	AI899
3rd	1974	CFBP2533	p41	61.8848	MOBP	NC_022539_00043	MPF_T	NC_022539_00042	conjugative	CP017325	0.0336937	Xanthomonas campestris pv. campestris strain CN15	AC111	AL160
	2012	OSU778	p45	61.0505	MOBP	NC_022539_00043	MPF_T	NC_022539_00042	conjugative	LN811400	0.0299949	Xanthomonas campestris pv. campestris	AC111	AL162
		B-1459	pI	61.6808	MOBP	NC_022539_00043	MPF_T	NC_022539_00042	conjugative	LN811400	0	Xanthomonas campestris pv. campestris	AC111	AL162

### Sheet: Table S7
Table S7. Xanthomonas effectos in the plasmid
	CFBP2533_p47	OSU498_p93	OSU493_p93	OSU776_p47	OSU778_p31	OSU778_p45	Xhp305-p55
AvrBs3	85	0	0	0	0	0
XopAF2	0	52.893	52.89			53.1
XopE2	0			76.2	76.2
XopG1	0	91.262	91.3			84.6
XopAH							61.3
	CFBP2533_p47	OSU498_p93	OSU493_p93	OSU776_p47	OSU778_p31	OSU778_p45	Xhp305-p55
AvrBs3	39
XopAF2	0	85	0.846154			86.4
XopE2	0			100	100
XopG1	0	97	0.967136			61
XopAH							67.4

### Sheet: Table S8
Table S8. codon usage in each Xhp chromosome
x07	syno	non-syno	frequency		cfbp2533																														RCSU
Codon	X07	NRCSU	HEG FB		Codon	CFBP2533	NRCSU	HEG		Codon	RCSU	Xhp305	HEG FB		Codon	OSU778	NRCSU	HEG FB		Codon	OSU776	NRCSU	HEG FB		Codon	OSU498	NRCSU	HEG FB		Codon	OSU493	NRCSU	HEG FB		CFBP2533	Xhp305	X07	OSU778	OSU776	OSU498	OSU493		HEG	HEG FB	HEG FB	HEG FB	HEG FB	HEG FB	HEG FB
AAA	0.128596	0.064298	0.00549054		AAA	0.128814	0.064407	0.00549769		AAA	0.128814	0.064407	0.00549769		AAA	0.128596	0.064298	0.00549054		AAA	0.140893	0.070447	0.00593085		AAA	0.129252	0.064626	0.00549769		AAA	0.128596	0.064298	0.00548816	AAA	0.128814	0.128814	0.128596	0.128596	0.140893	0.129252	0.128596	AAA	0.00549769	0.00549054	0.00549769	0.00593085	0.00549054	0.00548816	0.00549769
AAC	1.52778	0.763889	0.0238405		AAC	1.54206	0.771028	0.0238715		AAC	1.54206	0.771028	0.0238715		AAC	1.52778	0.763889	0.0238405		AAC	1.52336	0.761682	0.0235788		AAC	1.54206	0.771028	0.0238715		AAC	1.52778	0.763889	0.0238302	AAC	1.54206	1.54206	1.52778	1.52778	1.52336	1.54206	1.52778	AAC	0.0238715	0.0238405	0.0238715	0.0235788	0.0238405	0.0238302	0.0238715
AAG	1.8714	0.935702	0.0799017		AAG	1.87119	0.935593	0.0798611		AAG	1.87119	0.935593	0.0798611		AAG	1.8714	0.935702	0.0799017		AAG	1.85911	0.929553	0.0782584		AAG	1.87075	0.935374	0.0795718		AAG	1.8714	0.935702	0.0798671	AAG	1.87119	1.87119	1.8714	1.8714	1.85911	1.87075	1.8714	AAG	0.0798611	0.0799017	0.0798611	0.0782584	0.0799017	0.0798671	0.0795718
AAT	0.472222	0.236111	0.00736888		AAT	0.457944	0.228972	0.00708912		AAT	0.457944	0.228972	0.00708912		AAT	0.472222	0.236111	0.00736888		AAT	0.476636	0.238318	0.00737741		AAT	0.457944	0.228972	0.00708912		AAT	0.472222	0.236111	0.00736569	AAT	0.457944	0.457944	0.472222	0.472222	0.476636	0.457944	0.472222	AAT	0.00708912	0.00736888	0.00708912	0.00737741	0.00736888	0.00736569	0.00708912
ACA	0.06469	0.016173	0.000866927		ACA	0.06469	0.016173	0.000868056		ACA	0.06469	0.016173	0.000868056		ACA	0.06469	0.016173	0.000866927		ACA	0.086022	0.021505	0.00115724		ACA	0.06469	0.016173	0.000868056		ACA	0.06469	0.016173	0.000866551	ACA	0.06469	0.06469	0.06469	0.06469	0.086022	0.06469	0.06469	ACA	0.000868056	0.000866927	0.000868056	0.00115724	0.000866927	0.000866551	0.000868056
ACC	2.80323	0.700809	0.0375668		ACC	2.80323	0.700809	0.0376157		ACC	2.80323	0.700809	0.0376157		ACC	2.80323	0.700809	0.0375668		ACC	2.77419	0.693548	0.037321		ACC	2.81402	0.703504	0.0377604		ACC	2.80323	0.700809	0.0375505	ACC	2.80323	2.80323	2.80323	2.80323	2.77419	2.81402	2.80323	ACC	0.0376157	0.0375668	0.0376157	0.037321	0.0375668	0.0375505	0.0377604
ACG	0.808625	0.202156	0.0108366		ACG	0.808625	0.202156	0.0108507		ACG	0.808625	0.202156	0.0108507		ACG	0.808625	0.202156	0.0108366		ACG	0.827957	0.206989	0.0111384		ACG	0.808625	0.202156	0.0108507		ACG	0.808625	0.202156	0.0108319	ACG	0.808625	0.808625	0.808625	0.808625	0.827957	0.808625	0.808625	ACG	0.0108507	0.0108366	0.0108507	0.0111384	0.0108366	0.0108319	0.0108507
ACT	0.32345	0.080863	0.00433463		ACT	0.32345	0.080863	0.00434028		ACT	0.32345	0.080863	0.00434028		ACT	0.32345	0.080863	0.00433463		ACT	0.311828	0.077957	0.00419499		ACT	0.312668	0.078167	0.0041956		ACT	0.32345	0.080863	0.00433276	ACT	0.32345	0.32345	0.32345	0.32345	0.311828	0.312668	0.32345	ACT	0.00434028	0.00433463	0.00434028	0.00419499	0.00433463	0.00433276	0.0041956
AGA	0	0	0		AGA	0	0	0		AGA	0	0	0		AGA	0	0	0		AGA	0.075269	0.012545	0.00101259		AGA	0	0	0		AGA	0	0	0	AGA	0	0	0	0	0.075269	0	0	AGA	0	0	0	0.00101259	0	0	0
AGC	1.58084	0.263473	0.0127149		AGC	1.58559	0.264264	0.0127315		AGC	1.58559	0.264264	0.0127315		AGC	1.58084	0.263473	0.0127149		AGC	1.56897	0.261494	0.0131636		AGC	1.58559	0.264264	0.0127315		AGC	1.58084	0.263473	0.0127094	AGC	1.58559	1.58559	1.58084	1.58084	1.56897	1.58559	1.58084	AGC	0.0127315	0.0127149	0.0127315	0.0131636	0.0127149	0.0127094	0.0127315
AGG	0.066914	0.011152	0.000866927		AGG	0.066914	0.011152	0.000868056		AGG	0.066914	0.011152	0.000868056		AGG	0.066914	0.011152	0.000866927		AGG	0.086022	0.014337	0.00115724		AGG	0.077922	0.012987	0.00101273		AGG	0.066914	0.011152	0.000866551	AGG	0.066914	0.066914	0.066914	0.066914	0.086022	0.077922	0.066914	AGG	0.000868056	0.000866927	0.000868056	0.00115724	0.000866927	0.000866551	0.00101273
AGT	0.143713	0.023952	0.0011559		AGT	0.144144	0.024024	0.00115741		AGT	0.144144	0.024024	0.00115741		AGT	0.143713	0.023952	0.0011559		AGT	0.155172	0.025862	0.00130189		AGT	0.144144	0.024024	0.00115741		AGT	0.143713	0.023952	0.0011554	AGT	0.144144	0.144144	0.143713	0.143713	0.155172	0.144144	0.143713	AGT	0.00115741	0.0011559	0.00115741	0.00130189	0.0011559	0.0011554	0.00115741
ATA	0.008043	0.002681	0.000144488		ATA	0.008043	0.002681	0.000144676		ATA	0.008043	0.002681	0.000144676		ATA	0.008043	0.002681	0.000144488		ATA	0.008287	0.002762	0.000144655		ATA	0.008043	0.002681	0.000144676		ATA	0.008021	0.002674	0.000144425	ATA	0.008043	0.008043	0.008043	0.008043	0.008287	0.008043	0.008021	ATA	0.000144676	0.000144488	0.000144676	0.000144655	0.000144488	0.000144425	0.000144676
ATC	2.63807	0.879357	0.047392		ATC	2.63807	0.879357	0.0474537		ATC	2.63807	0.879357	0.0474537		ATC	2.63807	0.879357	0.047392		ATC	2.63536	0.878453	0.0460003		ATC	2.63807	0.879357	0.0474537		ATC	2.63904	0.879679	0.0475159	ATC	2.63807	2.63807	2.63807	2.63807	2.63536	2.63807	2.63904	ATC	0.0474537	0.047392	0.0474537	0.0460003	0.047392	0.0475159	0.0474537
ATG	1	1	0.0254299		ATG	1	1	0.025463		ATG	1	1	0.025463		ATG	1	1	0.0254299		ATG	1	1	0.0245914		ATG	1	1	0.0253183		ATG	1	1	0.0252744	ATG	1	1	1	1	1	1	1	ATG	0.025463	0.0254299	0.025463	0.0245914	0.0254299	0.0252744	0.0253183
ATT	0.353887	0.117962	0.00635746		ATT	0.353887	0.117962	0.00636574		ATT	0.353887	0.117962	0.00636574		ATT	0.353887	0.117962	0.00635746		ATT	0.356354	0.118785	0.00622016		ATT	0.353887	0.117962	0.00636574		ATT	0.352941	0.117647	0.00635471	ATT	0.353887	0.353887	0.353887	0.353887	0.356354	0.353887	0.352941	ATT	0.00636574	0.00635746	0.00636574	0.00622016	0.00635746	0.00635471	0.00636574
CAA	0.190909	0.095455	0.00303424		CAA	0.183486	0.091743	0.00289352		CAA	0.183486	0.091743	0.00289352		CAA	0.190909	0.095455	0.00303424		CAA	0.210046	0.105023	0.00332707		CAA	0.183486	0.091743	0.00289352		CAA	0.190909	0.095455	0.00303293	CAA	0.183486	0.183486	0.190909	0.190909	0.210046	0.183486	0.190909	CAA	0.00289352	0.00303424	0.00289352	0.00332707	0.00303424	0.00303293	0.00289352
CAC	1.48485	0.742424	0.0141598		CAC	1.48485	0.742424	0.0141782		CAC	1.48485	0.742424	0.0141782		CAC	1.48485	0.742424	0.0141598		CAC	1.48485	0.742424	0.0141762		CAC	1.48485	0.742424	0.0141782		CAC	1.48485	0.742424	0.0141537	CAC	1.48485	1.48485	1.48485	1.48485	1.48485	1.48485	1.48485	CAC	0.0141782	0.0141598	0.0141782	0.0141762	0.0141598	0.0141537	0.0141782
CAG	1.80909	0.904545	0.0287531		CAG	1.81651	0.908257	0.0286458		CAG	1.81651	0.908257	0.0286458		CAG	1.80909	0.904545	0.0287531		CAG	1.78995	0.894977	0.0283524		CAG	1.81651	0.908257	0.0286458		CAG	1.80909	0.904545	0.0287406	CAG	1.81651	1.81651	1.80909	1.80909	1.78995	1.81651	1.80909	CAG	0.0286458	0.0287531	0.0286458	0.0283524	0.0287531	0.0287406	0.0286458
CAT	0.515152	0.257576	0.00491258		CAT	0.515152	0.257576	0.00491898		CAT	0.515152	0.257576	0.00491898		CAT	0.515152	0.257576	0.00491258		CAT	0.515152	0.257576	0.00491827		CAT	0.515152	0.257576	0.00491898		CAT	0.515152	0.257576	0.00491046	CAT	0.515152	0.515152	0.515152	0.515152	0.515152	0.515152	0.515152	CAT	0.00491898	0.00491258	0.00491898	0.00491827	0.00491258	0.00491046	0.00491898
CCA	0.149254	0.037313	0.00144488		CCA	0.149254	0.037313	0.00144676		CCA	0.149254	0.037313	0.00144676		CCA	0.149254	0.037313	0.00144488		CCA	0.189781	0.047445	0.00188051		CCA	0.148699	0.037175	0.00144676		CCA	0.148699	0.037175	0.00144425	CCA	0.149254	0.149254	0.149254	0.149254	0.189781	0.148699	0.148699	CCA	0.00144676	0.00144488	0.00144676	0.00188051	0.00144488	0.00144425	0.00144676
CCC	0.522388	0.130597	0.00505707		CCC	0.522388	0.130597	0.00506366		CCC	0.522388	0.130597	0.00506366		CCC	0.522388	0.130597	0.00505707		CCC	0.510949	0.127737	0.00506293		CCC	0.520446	0.130112	0.00506366		CCC	0.535316	0.133829	0.00519931	CCC	0.522388	0.522388	0.522388	0.522388	0.510949	0.520446	0.535316	CCC	0.00506366	0.00505707	0.00506366	0.00506293	0.00505707	0.00519931	0.00506366
CCG	3.01492	0.753731	0.0291865		CCG	3.01492	0.753731	0.0292245		CCG	3.01492	0.753731	0.0292245		CCG	3.01492	0.753731	0.0291865		CCG	2.9635	0.740876	0.029365		CCG	3.01859	0.754647	0.0293692		CCG	3.00372	0.750929	0.0291739	CCG	3.01492	3.01492	3.01492	3.01492	2.9635	3.01859	3.00372	CCG	0.0292245	0.0291865	0.0292245	0.029365	0.0291865	0.0291739	0.0293692
CCT	0.313433	0.078358	0.00303424		CCT	0.313433	0.078358	0.00303819		CCT	0.313433	0.078358	0.00303819		CCT	0.313433	0.078358	0.00303424		CCT	0.335766	0.083942	0.00332707		CCT	0.312268	0.078067	0.00303819		CCT	0.312268	0.078067	0.00303293	CCT	0.313433	0.313433	0.313433	0.313433	0.335766	0.312268	0.312268	CCT	0.00303819	0.00303424	0.00303819	0.00332707	0.00303424	0.00303293	0.00303819
CGA	0.055762	0.009294	0.000722439		CGA	0.055762	0.009294	0.00072338		CGA	0.055762	0.009294	0.00072338		CGA	0.055762	0.009294	0.000722439		CGA	0.064516	0.010753	0.00086793		CGA	0.06679	0.011132	0.000868056		CGA	0.055762	0.009294	0.000722126	CGA	0.055762	0.055762	0.055762	0.055762	0.064516	0.06679	0.055762	CGA	0.00072338	0.000722439	0.00072338	0.00086793	0.000722439	0.000722126	0.000868056
CGC	3.26766	0.54461	0.0423349		CGC	3.26766	0.54461	0.04239		CGC	3.26766	0.54461	0.04239		CGC	3.26766	0.54461	0.0423349		CGC	3.13978	0.523297	0.0422393		CGC	3.27273	0.545455	0.0425347		CGC	3.26766	0.54461	0.0423166	CGC	3.26766	3.26766	3.26766	3.26766	3.13978	3.27273	3.26766	CGC	0.04239	0.0423349	0.04239	0.0422393	0.0423349	0.0423166	0.0425347
CGG	0.133829	0.022305	0.00173385		CGG	0.133829	0.022305	0.00173611		CGG	0.133829	0.022305	0.00173611		CGG	0.133829	0.022305	0.00173385		CGG	0.182796	0.030466	0.00245913		CGG	0.122449	0.020408	0.00159143		CGG	0.133829	0.022305	0.0017331	CGG	0.133829	0.133829	0.133829	0.133829	0.182796	0.122449	0.133829	CGG	0.00173611	0.00173385	0.00173611	0.00245913	0.00173385	0.0017331	0.00159143
CGT	2.47584	0.412639	0.0320763		CGT	2.47584	0.412639	0.0321181		CGT	2.47584	0.412639	0.0321181		CGT	2.47584	0.412639	0.0320763		CGT	2.45161	0.408602	0.0329813		CGT	2.46011	0.410019	0.0319734		CGT	2.47584	0.412639	0.0320624	CGT	2.47584	2.47584	2.47584	2.47584	2.45161	2.46011	2.47584	CGT	0.0321181	0.0320763	0.0321181	0.0329813	0.0320763	0.0320624	0.0319734
CTA	0.036145	0.006024	0.000433463		CTA	0.03629	0.006048	0.000434028		CTA	0.03629	0.006048	0.000434028		CTA	0.036145	0.006024	0.000433463		CTA	0.04908	0.00818	0.00057862		CTA	0.036364	0.006061	0.000434028		CTA	0.048193	0.008032	0.000577701	CTA	0.03629	0.03629	0.036145	0.036145	0.04908	0.036364	0.048193	CTA	0.000434028	0.000433463	0.000434028	0.00057862	0.000433463	0.000577701	0.000434028
CTC	0.771084	0.128514	0.00924722		CTC	0.774194	0.129032	0.00925926		CTC	0.774194	0.129032	0.00925926		CTC	0.771084	0.128514	0.00924722		CTC	0.785276	0.130879	0.00925792		CTC	0.775758	0.129293	0.00925926		CTC	0.771084	0.128514	0.00924321	CTC	0.774194	0.774194	0.771084	0.771084	0.785276	0.775758	0.771084	CTC	0.00925926	0.00924722	0.00925926	0.00925792	0.00924722	0.00924321	0.00925926
CTG	4.25301	0.708835	0.0510042		CTG	4.25807	0.709677	0.0509259		CTG	4.25807	0.709677	0.0509259		CTG	4.25301	0.708835	0.0510042		CTG	4.23313	0.705521	0.049906		CTG	4.25455	0.709091	0.0507812		CTG	4.25301	0.708835	0.0509821	CTG	4.25807	4.25807	4.25301	4.25301	4.23313	4.25455	4.25301	CTG	0.0509259	0.0510042	0.0509259	0.049906	0.0510042	0.0509821	0.0507812
CTT	0.277108	0.046185	0.00332322		CTT	0.278226	0.046371	0.00332755		CTT	0.278226	0.046371	0.00332755		CTT	0.277108	0.046185	0.00332322		CTT	0.257669	0.042945	0.00303776		CTT	0.278788	0.046465	0.00332755		CTT	0.26506	0.044177	0.00317735	CTT	0.278226	0.278226	0.277108	0.277108	0.257669	0.278788	0.26506	CTT	0.00332755	0.00332322	0.00332755	0.00303776	0.00332322	0.00317735	0.00332755
GAA	1.11659	0.558296	0.0359775		GAA	1.11659	0.558296	0.0360243		GAA	1.11659	0.558296	0.0360243		GAA	1.11659	0.558296	0.0359775		GAA	1.11111	0.555556	0.0347172		GAA	1.11211	0.556054	0.0358796		GAA	1.11659	0.558296	0.0359619	GAA	1.11659	1.11659	1.11659	1.11659	1.11111	1.11211	1.11659	GAA	0.0360243	0.0359775	0.0360243	0.0347172	0.0359775	0.0359619	0.0358796
GAC	1.33735	0.668675	0.0320763		GAC	1.33735	0.668675	0.0321181		GAC	1.33735	0.668675	0.0321181		GAC	1.33735	0.668675	0.0320763		GAC	1.33739	0.668693	0.0318241		GAC	1.33735	0.668675	0.0321181		GAC	1.33735	0.668675	0.0320624	GAC	1.33735	1.33735	1.33735	1.33735	1.33739	1.33735	1.33735	GAC	0.0321181	0.0320763	0.0321181	0.0318241	0.0320763	0.0320624	0.0321181
GAG	0.883408	0.441704	0.0284641		GAG	0.883408	0.441704	0.0285012		GAG	0.883408	0.441704	0.0285012		GAG	0.883408	0.441704	0.0284641		GAG	0.888889	0.444444	0.0277738		GAG	0.887892	0.443946	0.0286458		GAG	0.883408	0.441704	0.0284518	GAG	0.883408	0.883408	0.883408	0.883408	0.888889	0.887892	0.883408	GAG	0.0285012	0.0284641	0.0285012	0.0277738	0.0284641	0.0284518	0.0286458
GAT	0.662651	0.331325	0.0158937		GAT	0.662651	0.331325	0.0159144		GAT	0.662651	0.331325	0.0159144		GAT	0.662651	0.331325	0.0158937		GAT	0.662614	0.331307	0.0157674		GAT	0.662651	0.331325	0.0159144		GAT	0.662651	0.331325	0.0158868	GAT	0.662651	0.662651	0.662651	0.662651	0.662614	0.662651	0.662651	GAT	0.0159144	0.0158937	0.0159144	0.0157674	0.0158937	0.0158868	0.0159144
GCA	0.45977	0.114943	0.0130039		GCA	0.460358	0.11509	0.0130208		GCA	0.460358	0.11509	0.0130208		GCA	0.45977	0.114943	0.0130039		GCA	0.469388	0.117347	0.0133083		GCA	0.450128	0.112532	0.0127315		GCA	0.460358	0.11509	0.0129983	GCA	0.460358	0.460358	0.45977	0.45977	0.469388	0.450128	0.460358	GCA	0.0130208	0.0130039	0.0130208	0.0133083	0.0130039	0.0129983	0.0127315
GCC	1.81354	0.453384	0.0512932		GCC	1.81074	0.452685	0.0512153		GCC	1.81074	0.452685	0.0512153		GCC	1.81354	0.453384	0.0512932		GCC	1.79592	0.44898	0.0509186		GCC	1.81074	0.452685	0.0512153		GCC	1.81074	0.452685	0.0511265	GCC	1.81074	1.81074	1.81354	1.81354	1.79592	1.81074	1.81074	GCC	0.0512153	0.0512932	0.0512153	0.0509186	0.0512932	0.0511265	0.0512153
GCG	1.01149	0.252874	0.0286086		GCG	1.01279	0.253197	0.0286458		GCG	1.01279	0.253197	0.0286458		GCG	1.01149	0.252874	0.0286086		GCG	1.02041	0.255102	0.028931		GCG	1.02302	0.255754	0.0289352		GCG	1.01279	0.253197	0.0285962	GCG	1.01279	1.01279	1.01149	1.01149	1.02041	1.02302	1.01279	GCG	0.0286458	0.0286086	0.0286458	0.028931	0.0286086	0.0285962	0.0289352
GCT	0.715198	0.178799	0.0202283		GCT	0.716113	0.179028	0.0202546		GCT	0.716113	0.179028	0.0202546		GCT	0.715198	0.178799	0.0202283		GCT	0.714286	0.178571	0.0202517		GCT	0.716113	0.179028	0.0202546		GCT	0.716113	0.179028	0.0202195	GCT	0.716113	0.716113	0.715198	0.715198	0.714286	0.716113	0.716113	GCT	0.0202546	0.0202283	0.0202546	0.0202517	0.0202283	0.0202195	0.0202546
GGA	0.033501	0.008375	0.000722439		GGA	0.033501	0.008375	0.00072338		GGA	0.033501	0.008375	0.00072338		GGA	0.033501	0.008375	0.000722439		GGA	0.040541	0.010135	0.00086793		GGA	0.040134	0.010033	0.000868056		GGA	0.033501	0.008375	0.000722126	GGA	0.033501	0.033501	0.033501	0.033501	0.040541	0.040134	0.033501	GGA	0.00072338	0.000722439	0.00072338	0.00086793	0.000722439	0.000722126	0.000868056
GGC	2.45226	0.613065	0.0528825		GGC	2.45226	0.613065	0.0529514		GGC	2.45226	0.613065	0.0529514		GGC	2.45226	0.613065	0.0528825		GGC	2.43919	0.609797	0.0522205		GGC	2.44816	0.61204	0.0529514		GGC	2.45226	0.613065	0.0528596	GGC	2.45226	2.45226	2.45226	2.45226	2.43919	2.44816	2.45226	GGC	0.0529514	0.0528825	0.0529514	0.0522205	0.0528825	0.0528596	0.0529514
GGG	0.060302	0.015075	0.00130039		GGG	0.060302	0.015075	0.00130208		GGG	0.060302	0.015075	0.00130208		GGG	0.060302	0.015075	0.00130039		GGG	0.067568	0.016892	0.00144655		GGG	0.060201	0.01505	0.00130208		GGG	0.060302	0.015075	0.00129983	GGG	0.060302	0.060302	0.060302	0.060302	0.067568	0.060201	0.060302	GGG	0.00130208	0.00130039	0.00130208	0.00144655	0.00130039	0.00129983	0.00130208
GGT	1.45394	0.363484	0.0313539		GGT	1.45394	0.363484	0.0313947		GGT	1.45394	0.363484	0.0313947		GGT	1.45394	0.363484	0.0313539		GGT	1.4527	0.363176	0.0311008		GGT	1.45151	0.362876	0.0313947		GGT	1.45394	0.363484	0.0313403	GGT	1.45394	1.45394	1.45394	1.45394	1.4527	1.45151	1.45394	GGT	0.0313947	0.0313539	0.0313947	0.0311008	0.0313539	0.0313403	0.0313947
GTA	0.072848	0.018212	0.00158937		GTA	0.072848	0.018212	0.00159143		GTA	0.072848	0.018212	0.00159143		GTA	0.072848	0.018212	0.00158937		GTA	0.07309	0.018272	0.00159121		GTA	0.072727	0.018182	0.00159143		GTA	0.072488	0.018122	0.00158868	GTA	0.072848	0.072848	0.072848	0.072848	0.07309	0.072727	0.072488	GTA	0.00159143	0.00158937	0.00159143	0.00159121	0.00158937	0.00158868	0.00159143
GTC	1.90728	0.476821	0.0416125		GTC	1.90728	0.476821	0.0416667		GTC	1.90728	0.476821	0.0416667		GTC	1.90728	0.476821	0.0416125		GTC	1.90033	0.475083	0.0413713		GTC	1.90413	0.476033	0.0416667		GTC	1.90445	0.476112	0.0417389	GTC	1.90728	1.90728	1.90728	1.90728	1.90033	1.90413	1.90445	GTC	0.0416667	0.0416125	0.0416667	0.0413713	0.0416125	0.0417389	0.0416667
GTG	1.5894	0.397351	0.0346771		GTG	1.5894	0.397351	0.0347222		GTG	1.5894	0.397351	0.0347222		GTG	1.5894	0.397351	0.0346771		GTG	1.58804	0.39701	0.0345725		GTG	1.59339	0.398347	0.0348669		GTG	1.59473	0.398682	0.0349509	GTG	1.5894	1.5894	1.5894	1.5894	1.58804	1.59339	1.59473	GTG	0.0347222	0.0346771	0.0347222	0.0345725	0.0346771	0.0349509	0.0348669
GTT	0.430464	0.107616	0.00939171		GTT	0.430464	0.107616	0.00940394		GTT	0.430464	0.107616	0.00940394		GTT	0.430464	0.107616	0.00939171		GTT	0.438538	0.109635	0.00954723		GTT	0.429752	0.107438	0.00940394		GTT	0.428336	0.107084	0.00938764	GTT	0.430464	0.430464	0.430464	0.430464	0.438538	0.429752	0.428336	GTT	0.00940394	0.00939171	0.00940394	0.00954723	0.00939171	0.00938764	0.00940394
TAA	2.025	0.675	0.00390117		TAA	2.025	0.675	0.00390625		TAA	2.025	0.675	0.00390625		TAA	2.025	0.675	0.00390117		TAA	2.025	0.675	0.00390568		TAA	2.025	0.675	0.00390625		TAA	2.025	0.675	0.00389948	TAA	2.025	2.025	2.025	2.025	2.025	2.025	2.025	TAA	0.00390625	0.00390117	0.00390625	0.00390568	0.00390117	0.00389948	0.00390625
TAC	1.48299	0.741497	0.0157492		TAC	1.48299	0.741497	0.0157697		TAC	1.48299	0.741497	0.0157697		TAC	1.48299	0.741497	0.0157492		TAC	1.47586	0.737931	0.0154781		TAC	1.47945	0.739726	0.015625		TAC	1.48299	0.741497	0.0157423	TAC	1.48299	1.48299	1.48299	1.48299	1.47586	1.47945	1.48299	TAC	0.0157697	0.0157492	0.0157697	0.0154781	0.0157492	0.0157423	0.015625
TAG	0	0	0		TAG	0	0	0		TAG	0	0	0		TAG	0	0	0		TAG	0	0	0		TAG	0	0	0		TAG	0	0	0	TAG	0	0	0	0	0	0	0	TAG	0	0	0	0	0	0	0
TAT	0.517007	0.258503	0.00549054		TAT	0.517007	0.258503	0.00549769		TAT	0.517007	0.258503	0.00549769		TAT	0.517007	0.258503	0.00549054		TAT	0.524138	0.262069	0.00549689		TAT	0.520548	0.260274	0.00549769		TAT	0.517007	0.258503	0.00548816	TAT	0.517007	0.517007	0.517007	0.517007	0.524138	0.520548	0.517007	TAT	0.00549769	0.00549054	0.00549769	0.00549689	0.00549054	0.00548816	0.00549769
TCA	0.017964	0.002994	0.000144488		TCA	0.018018	0.003003	0.000144676		TCA	0.018018	0.003003	0.000144676		TCA	0.017964	0.002994	0.000144488		TCA	0.12069	0.020115	0.00101259		TCA	0.018018	0.003003	0.000144676		TCA	0.017964	0.002994	0.000144425	TCA	0.018018	0.018018	0.017964	0.017964	0.12069	0.018018	0.017964	TCA	0.000144676	0.000144488	0.000144676	0.00101259	0.000144488	0.000144425	0.000144676
TCC	1.81437	0.302395	0.0145933		TCC	1.8018	0.3003	0.0144676		TCC	1.8018	0.3003	0.0144676		TCC	1.81437	0.302395	0.0145933		TCC	1.72414	0.287356	0.0144655		TCC	1.8018	0.3003	0.0144676		TCC	1.81437	0.302395	0.0145869	TCC	1.8018	1.8018	1.81437	1.81437	1.72414	1.8018	1.81437	TCC	0.0144676	0.0145933	0.0144676	0.0144655	0.0145933	0.0145869	0.0144676
TCG	2.31737	0.386228	0.0186389		TCG	2.32432	0.387387	0.0186632		TCG	2.32432	0.387387	0.0186632		TCG	2.31737	0.386228	0.0186389		TCG	2.27586	0.37931	0.0190945		TCG	2.32432	0.387387	0.0186632		TCG	2.31737	0.386228	0.0186308	TCG	2.32432	2.32432	2.31737	2.31737	2.27586	2.32432	2.31737	TCG	0.0186632	0.0186389	0.0186632	0.0190945	0.0186389	0.0186308	0.0186632
TCT	0.125749	0.020958	0.00101142		TCT	0.126126	0.021021	0.00101273		TCT	0.126126	0.021021	0.00101273		TCT	0.125749	0.020958	0.00101142		TCT	0.155172	0.025862	0.00130189		TCT	0.126126	0.021021	0.00101273		TCT	0.125749	0.020958	0.00101098	TCT	0.126126	0.126126	0.125749	0.125749	0.155172	0.126126	0.125749	TCT	0.00101273	0.00101142	0.00101273	0.00130189	0.00101142	0.00101098	0.00101273
TGA	0.975	0.325	0.00187834		TGA	0.975	0.325	0.00188079		TGA	0.975	0.325	0.00188079		TGA	0.975	0.325	0.00187834		TGA	0.975	0.325	0.00188051		TGA	0.975	0.325	0.00188079		TGA	0.975	0.325	0.00187753	TGA	0.975	0.975	0.975	0.975	0.975	0.975	0.975	TGA	0.00188079	0.00187834	0.00188079	0.00188051	0.00187834	0.00187753	0.00188079
TGC	1.625	0.8125	0.00375668		TGC	1.625	0.8125	0.00376157		TGC	1.625	0.8125	0.00376157		TGC	1.625	0.8125	0.00375668		TGC	1.38889	0.694444	0.00361637		TGC	1.63636	0.818182	0.00390625		TGC	1.625	0.8125	0.00375506	TGC	1.625	1.625	1.625	1.625	1.38889	1.63636	1.625	TGC	0.00376157	0.00375668	0.00376157	0.00361637	0.00375668	0.00375506	0.00390625
TGG	1	1	0.00447912		TGG	1	1	0.00448495		TGG	1	1	0.00448495		TGG	1	1	0.00447912		TGG	1	1	0.00520758		TGG	1	1	0.00448495		TGG	1	1	0.00447718	TGG	1	1	1	1	1	1	1	TGG	0.00448495	0.00447912	0.00448495	0.00520758	0.00447912	0.00447718	0.00448495
TGT	0.375	0.1875	0.000866927		TGT	0.375	0.1875	0.000868056		TGT	0.375	0.1875	0.000868056		TGT	0.375	0.1875	0.000866927		TGT	0.611111	0.305556	0.00159121		TGT	0.363636	0.181818	0.000868056		TGT	0.375	0.1875	0.000866551	TGT	0.375	0.375	0.375	0.375	0.611111	0.363636	0.375	TGT	0.000868056	0.000866927	0.000868056	0.00159121	0.000866927	0.000866551	0.000868056
TTA	0.012048	0.002008	0.000144488		TTA	0.012097	0.002016	0.000144676		TTA	0.012097	0.002016	0.000144676		TTA	0.012048	0.002008	0.000144488		TTA	0.01227	0.002045	0.000144655		TTA	0.012121	0.00202	0.000144676		TTA	0.012048	0.002008	0.000144425	TTA	0.012097	0.012097	0.012048	0.012048	0.01227	0.012121	0.012048	TTA	0.000144676	0.000144488	0.000144676	0.000144655	0.000144488	0.000144425	0.000144676
TTC	1.83333	0.916667	0.0254299		TTC	1.83333	0.916667	0.025463		TTC	1.83333	0.916667	0.025463		TTC	1.83333	0.916667	0.0254299		TTC	1.80711	0.903553	0.0257486		TTC	1.83333	0.916667	0.025463		TTC	1.83333	0.916667	0.0254188	TTC	1.83333	1.83333	1.83333	1.83333	1.80711	1.83333	1.83333	TTC	0.025463	0.0254299	0.025463	0.0257486	0.0254299	0.0254188	0.025463
TTG	0.650602	0.108434	0.00780234		TTG	0.641129	0.106855	0.00766782		TTG	0.641129	0.106855	0.00766782		TTG	0.650602	0.108434	0.00780234		TTG	0.662577	0.110429	0.00781137		TTG	0.642424	0.107071	0.00766782		TTG	0.650602	0.108434	0.00779896	TTG	0.641129	0.641129	0.650602	0.650602	0.662577	0.642424	0.650602	TTG	0.00766782	0.00780234	0.00766782	0.00781137	0.00780234	0.00779896	0.00766782
TTT	0.166667	0.083333	0.00231181		TTT	0.166667	0.083333	0.00231482		TTT	0.166667	0.083333	0.00231482		TTT	0.166667	0.083333	0.00231181		TTT	0.192893	0.096447	0.00274844		TTT	0.166667	0.083333	0.00231482		TTT	0.166667	0.083333	0.0023108	TTT	0.166667	0.166667	0.166667	0.166667	0.192893	0.166667	0.166667	TTT	0.00231482	0.00231181	0.00231482	0.00274844	0.00231181	0.0023108	0.00231482
																																											0	0	0	0	0	0	0
